# Five years later, with double the demographic data, naked mole-rat mortality rates continue to defy Gompertzian laws by not increasing with age

**DOI:** 10.1101/2023.03.27.534424

**Authors:** J. Graham Ruby, Megan Smith, Rochelle Buffenstein

## Abstract

The naked mole-rat (*Heterocephalus glaber*) is a mouse-sized rodent species, notable for its eusociality and long lifespan. Previously, we reported that demographic aging, i.e., the exponential increase of mortality hazard that accompanies advancing age in mammals and other organisms, does not occur in naked mole-rats (Ruby et al, 2018). The demographic data supporting that conclusion had taken over three decades to accumulate, starting with the original rearing of *H.glaber* in captivity. In the five years following that study, we ∼doubled our quantity of demographic data. Here, we re-evaluated our prior conclusions in light of these new data and found them to be supported and indeed strengthened. We additionally provided insight into the social dynamics of captive *H.glaber* with data and analyses of body weight and colony size versus mortality. Finally, we provide a phylogenetically-proximal comparator in the form of lifespan data from our Damaraland mole-rat (*Fukomys damarensis*) colony and demographic meta-analysis of those data along with published data from Ansell’s mole-rat (*Fukomys anselli*). We found *Fukomys* mortality hazard to increase gradually with age, an observation with implications on the evolution of exceptional lifespan among mole-rats and the ecological factors that may have accompanied that evolution.
