## Supplemental raw data for "Five years later, with double the demographic data, naked mole-rat mortality rates continue to defy Gompertzian laws by not increasing with age"

### Sheet: Figure 1
Figure 1A					Figure 1B
Full KM plot generated from data in Supp Data File 1					age beg	age end	deaths	censorships	obs.days	obs.years	Hazard est.	95% CI (low)	95% CI (high)
Inset:					183	400	137	522	1432975	3923.27	9.56053e-05	8.0561e-05	0.000113388
age beg	age end	deaths	censorships		400	700	123	687	1749145	4788.9	7.03201e-05	5.86819e-05	8.42045e-05
183	300	82	215		700	1000	110	1035	1434145	3926.48	7.67008e-05	6.33281e-05	9.28165e-05
300	400	55	307		1000	1500	136	1344	1751770	4796.08	7.76358e-05	6.5377e-05	9.2135e-05
400	500	44	228		1500	2000	85	763	1160693	3177.8	7.32321e-05	5.88459e-05	9.10186e-05
500	600	41	225		2000	3000	85	492	1625630	4450.73	5.22874e-05	4.20157e-05	6.49871e-05
600	700	38	234		3000	4400	62	889	1337969	3663.16	4.63389e-05	3.58235e-05	5.98175e-05
700	800	47	441		4400	6529	11	349	377328	1033.07	2.91524e-05	1.53331e-05	5.39031e-05
800	900	40	286		6529	14000	6	57	110445	302.382	5.43257e-05	2.20836e-05	0.000124711
900	1000	23	308
1000	1100	33	237
1100	1200	33	347
1200	1300	37	291
1300	1400	17	256
1400	1500	16	213
1500	1600	23	195
1600	1700	12	158
1700	1800	16	171
1800	1900	12	167
1900	2000	22	72
2000	2100	12	49
2100	2200	15	58
2200	2300	11	60
2300	2400	10	57
2400	2500	5	92
2500	2600	10	33
2600	2700	7	39
2700	2800	4	46
2800	2900	8	30
2900	3000	3	28
3000	3250	15	79
3250	3500	12	117
3500	3750	12	175
3750	4000	8	220
4000	4250	11	218
4250	4500	4	112
4500	4750	4	107
4750	5000	1	76
5000	5306	2	27

### Sheet: Figure 2
Figure 2A,2B
Generated from source data in Supp Data Files 1 & 2; see Methods
Figure 2C
2016 data (full)
age beg	age end	Hazard est.	95% CI (low)	95% CI (high)
183	400	0.000115815	9.25542e-05	0.000144723
400	700	8.59733e-05	6.81935e-05	0.000108225
700	1000	8.48659e-05	6.58836e-05	0.000109103
1000	1500	8.01248e-05	6.42112e-05	9.98496e-05
1500	2000	8.16864e-05	6.31501e-05	0.000105446
2000	3000	8.16417e-05	6.25476e-05	0.000106322
3000	4400	5.59828e-05	3.31309e-05	9.31071e-05
4400	6529	5.58732e-05	2.27127e-05	0.000128263
6529	14000	1.81699e-05	9.48445e-07	0.000118008
2016 data (left-censored at 2008)
age beg	age end	Hazard est.	95% CI (low)	95% CI (high)
183	400	0.000129076	0.000103152	0.000161293
400	700	9.50613e-05	7.54021e-05	0.000119664
700	1000	9.35087e-05	7.25934e-05	0.000120214
1000	1500	8.67208e-05	6.94972e-05	0.000108069
1500	2000	8.84041e-05	6.83434e-05	0.000114117
2000	3000	8.88998e-05	6.81082e-05	0.000115774
3000	4400	6.40318e-05	3.78944e-05	0.000106493
4400	6529	8.10318e-05	3.29399e-05	0.000186014
6529	14000	2.18718e-05	1.14168e-06	0.000142049
2021 data (full)
age beg	age end	Hazard est.	95% CI (low)	95% CI (high)
183	400	9.56053e-05	8.0561e-05	0.000113388
400	700	7.03201e-05	5.86819e-05	8.42045e-05
700	1000	7.67008e-05	6.33281e-05	9.28165e-05
1000	1500	7.76358e-05	6.5377e-05	9.2135e-05
1500	2000	7.32321e-05	5.88459e-05	9.10186e-05
2000	3000	5.22874e-05	4.20157e-05	6.49871e-05
3000	4400	4.63389e-05	3.58235e-05	5.98175e-05
4400	6529	2.91524e-05	1.53331e-05	5.39031e-05
6529	14000	5.43257e-05	2.20836e-05	0.000124711
2021 data (left-censored at 2008)
age beg	age end	Hazard est.	95% CI (low)	95% CI (high)
183	400	6.82586e-05	5.10362e-05	9.10249e-05
400	700	5.06701e-05	3.71185e-05	6.89222e-05
700	1000	6.55607e-05	4.8205e-05	8.88574e-05
1000	1500	7.37054e-05	5.55979e-05	9.74482e-05
1500	2000	4.86379e-05	3.01415e-05	7.75288e-05
2000	3000	3.00269e-05	2.01847e-05	4.43473e-05
3000	4400	4.30335e-05	3.17547e-05	5.81239e-05
4400	6529	1.48854e-05	4.76836e-06	4.09373e-05
6529	14000	9.09703e-05	3.34916e-05	0.000225634

### Sheet: Figure 3
Figure 3A
Full KM plot generated from data in Supp Data File 1
Figure 3B
Male non-breeders
age beg	age end	deaths	censorships	obs.days	obs.years	Hazard est.	95% CI (low)	95% CI (high)
183	400	65	307	760975	2083.44	8.54167e-05	6.64454e-05	0.000109594
400	700	73	415	918435	2514.54	7.9483e-05	6.27396e-05	0.000100533
700	1000	71	603	728672	1995	9.74375e-05	7.66498e-05	0.000123655
1000	1500	73	776	846583	2317.82	8.6229e-05	6.80645e-05	0.000109065
1500	2000	45	367	531966	1456.44	8.45919e-05	6.24212e-05	0.000114255
2000	3500	40	317	1011574	2769.54	3.95423e-05	2.86224e-05	5.4411e-05
3500	14000	19	506	517278	1416.23	3.67307e-05	2.27625e-05	5.8549e-05
Female non-breeders
age beg	age end	deaths	censorships	obs.days	obs.years	Hazard est.	95% CI (low)	95% CI (high)
183	400	69	214	601268	1646.18	0.000114757	8.99535e-05	0.000146144
400	700	48	272	733592	2008.47	6.54315e-05	4.87693e-05	8.75205e-05
700	1000	38	429	609137	1667.73	6.23833e-05	4.47613e-05	8.65689e-05
1000	1500	58	557	749252	2051.34	7.74105e-05	5.93059e-05	0.000100812
1500	2000	39	365	484255	1325.82	8.05361e-05	5.80455e-05	0.000111278
2000	3500	67	297	911126	2494.53	7.35354e-05	5.74266e-05	9.39903e-05
3500	14000	19	415	320129	876.465	5.93511e-05	3.67807e-05	9.46052e-05
Figure 3C
Male breeders
age beg	age end	deaths	censorships	obs.days	obs.years	Hazard est.	95% CI (low)	95% CI (high)
183	2000	2	23	269301	737.306	7.42663e-06	1.28633e-06	2.99542e-05
2000	14000	8	122	335735	919.192	2.38283e-05	1.10796e-05	4.89942e-05
Female breeders
age beg	age end	deaths	censorships	obs.days	obs.years	Hazard est.	95% CI (low)	95% CI (high)
183	2000	6	21	293251	802.877	2.04603e-05	8.31715e-06	4.69702e-05
2000	14000	11	130	355530	973.388	3.09397e-05	1.62732e-05	5.72079e-05

### Sheet: Figure 4
Figure 4A
plotted using data from Supp Data File 2
Figure 4B
Male breeders
age beg	age end	# animals	# weights	Age mean	Age SD	Weight mean	Weight SD	Weight SE
50	120	7	10	83.8	13.9413	16.17	8.23918	2.74639
120	200	8	16	156.938	25.4152	20.1687	4.32431	1.11653
200	400	18	59	310.746	54.3546	33.1763	6.96771	0.914905
400	700	25	115	542.165	83.4235	42.7974	9.89584	0.926831
700	1000	23	81	822.617	82.0383	47.2988	12.6358	1.41272
1000	1500	16	61	1252.39	158.098	46.2082	12.2477	1.58118
1500	2000	11	65	1720.51	136.408	56.5877	11.0255	1.37819
Femal breeders
age beg	age end	# animals	# weights	Age mean	Age SD	Weight mean	Weight SD	Weight SE
50	120	8	15	87.6667	15.6105	16.4667	3.77671	1.00937
120	200	5	7	153.286	27.112	28.9714	10.9129	4.45516
200	400	7	16	313.188	53.9864	36.275	5.42972	1.40195
400	700	11	45	559.956	86.2611	42.5356	9.02387	1.3604
700	1000	20	76	827.605	84.672	46.2711	12.583	1.45296
1000	1500	10	57	1265.25	142.635	46.7877	14.8709	1.98721
1500	2000	9	48	1744.46	153.491	51.475	9.48856	1.38405
Male non-breeders
age beg	age end	# animals	# weights	Age mean	Age SD	Weight mean	Weight SD	Weight SE
50	120	579	1215	85.8189	19.0529	14.2391	5.74542	0.164897
120	200	538	804	158.277	25.3939	22.7706	6.65341	0.234794
200	400	572	1621	295.294	58.7693	30.7409	9.74714	0.24217
400	700	422	1615	533.718	83.6749	37.7777	11.6338	0.289582
700	1000	226	708	828.822	82.3083	44.5391	12.86	0.48365
1000	1500	102	525	1254.14	151.784	45.4446	12.3243	0.538391
1500	2000	66	403	1711.38	137.446	48.0375	12.9463	0.645702
Female non-breeders
age beg	age end	# animals	# weights	Age mean	Age SD	Weight mean	Weight SD	Weight SE
50	120	408	863	84.6153	19.4076	14.2552	5.77138	0.196574
120	200	391	604	160.972	25.5322	24.2274	7.06802	0.287832
200	400	414	1197	296.224	58.2136	32.0643	10.0572	0.290811
400	700	318	1271	537.763	84.422	37.4868	10.9146	0.30627
700	1000	193	617	830.716	83.1088	40.707	11.0232	0.444137
1000	1500	97	464	1235.93	146.279	42.9203	9.79185	0.455066
1500	2000	59	339	1712.46	138.889	47.6499	14.6862	0.798826
Figure 4C
Male non-breeders
Quartile	Weight Mean	# animals	Hazard est.	95% CI (low)	95% CI (high)
0	30.3649	114	0.000426517	0.00024275	0.000734921
1	40.88	114	0.000162395	6.60153e-05	0.000372762
2	49.7357	115	0.000125117	4.60633e-05	0.000310319
3	63.6487	114	0.000123742	4.55572e-05	0.000306909
Female non-breeders
Quartile	Weight Mean	# animals	Hazard est.	95% CI (low)	95% CI (high)
0	31.2146	89	0.000321509	0.000156914	0.00063432
1	39.31	90	0.000273075	0.000126978	0.000561387
2	47.3697	89	6.32426e-05	1.0954e-05	0.000255049
3	61.5156	90	0.00029066	0.000141858	0.000573468
Figure 4D
See tables for Supp Figure S1
Figure 4E
Using values from Supp Figure S1
Regressions:
	Male	Female
slope	-1.78909e-06	-1.21921e-06
intercept	0.000108151	8.97232e-05
r value	-0.525972	-0.392087
p value	0.000985401	0.0180264
SE	4.96141e-07	4.90581e-07

### Sheet: Figure 5
Figure 5A
Full KM plot generated from data in Supp Data File 3 + Dammann et al (2019)
Inset:
age beg	age end	deaths	censorships
270	400	15	69
400	600	23	69
600	800	37	50
800	1000	31	57
1000	1200	29	34
1200	1400	21	44
1400	1600	26	34
1600	1800	18	24
1800	2000	11	25
2000	2200	9	17
2200	2400	8	30
2400	2600	7	30
2600	2800	9	23
2800	3000	15	26
3000	3200	8	22
3200	3400	4	21
Figure 5B
age beg	age end	deaths	censorships	obs.days	obs.years	Hazard est.	95% CI (low)	95% CI (high)
270	500	29	111	204865	560.89	0.000141557	9.65649e-05	0.000206168
500	1000	77	134	361978	991.042	0.00021272	0.000168993	0.000267362
1000	1500	63	91	268798	735.929	0.000234377	0.000181579	0.000301915
1500	2500	64	132	354912	971.696	0.000180326	0.000139993	0.000231822
2500	3500	42	119	181702	497.473	0.000231148	0.000168682	0.000315568
3500	5000	29	53	78825	215.811	0.000367904	0.000250978	0.000535797
5000	10000	15	7	26444	72.3997	0.000567236	0.000329559	0.000959269
Figure 5C
Full KM plot generated from data in Supp Data File 3

### Sheet: SupFig S1
Year, sex	Quartile	# animals	Col.size mean	Col.size SD	Hazard est.	95% CI (low)	95% CI (high)
Year: 2012
M	1	223	5.17937	2.46302	0.000172322	9.3374e-05	0.000310322
	2	224	13.9732	3.19587	6.26264e-05	2.30564e-05	0.000155337
	3	224	23.6518	3.40617	6.24666e-05	2.29976e-05	0.00015494
	4	224	37.0357	6.06943	2.4813e-05	4.29774e-06	0.000100076
F	1	175	4.32	1.74041	9.01173e-05	3.31775e-05	0.000223518
	2	175	11.9886	2.31761	3.30486e-05	5.7242e-06	0.000133289
	3	175	17.64	1.54239	4.70507e-05	1.21514e-05	0.000149928
	4	175	28.76	6.53952	6.31799e-05	2.0239e-05	0.000173745
Year: 2013
M	1	242	7.3719	3.64688	0.000157128	8.2645e-05	0.000290512
	2	243	18.535	2.05726	6.77576e-05	2.49455e-05	0.000168063
	3	242	26.657	2.40397	0.000143925	7.79867e-05	0.000259188
	4	243	37.0165	5.83446	2.41235e-05	4.17832e-06	9.72949e-05
F	1	193	6.09845	3.00011	0.000117009	4.75652e-05	0.000268594
	2	193	15.2902	1.59947	8.86018e-05	3.60172e-05	0.00020339
	3	193	19.7668	1.2184	1.4223e-05	7.42423e-07	9.2376e-05
	4	194	32.8351	8.06185	0.000117228	5.45089e-05	0.000241021
Year: 2014
M	1	208	8.10577	3.75939	0.000121494	5.64925e-05	0.000249791
	2	208	18.8606	2.59526	4.3554e-05	1.12483e-05	0.000138787
	3	208	26.6875	2.19996	1.35252e-05	7.05995e-07	8.78437e-05
	4	208	43.9904	12.269	9.41161e-05	4.1241e-05	0.000203301
F	1	179	8.05028	4.05861	0.000140649	6.53998e-05	0.000289172
	2	180	16.8667	1.78388	4.70797e-05	1.21589e-05	0.000150021
	3	180	21.8667	3.21178	1.56235e-05	8.15527e-07	0.000101471
	4	180	41.1444	7.09704	1.52665e-05	7.96892e-07	9.91529e-05
Year: 2015
M	1	194	8.73196	4.38487	0.000254608	0.000150682	0.000423415
	2	194	19.0412	2.66484	5.79079e-05	1.85502e-05	0.000159248
	3	194	28.8351	2.12098	1.45965e-05	7.61915e-07	9.48012e-05
	4	195	44.0667	11.0114	0	0	6.72408e-05
F	1	175	9.86857	4.31607	0.000288694	0.000170856	0.000480094
	2	176	17.9034	1.62955	0.000144334	7.04409e-05	0.000284793
	3	175	24.1029	3.35018	1.57123e-05	8.20159e-07	0.000102048
	4	176	43.2386	5.9295	9.5195e-05	3.86975e-05	0.000218524
Year: 2016
M	1	190	7.76842	4.15097	0.000102951	4.51124e-05	0.000222383
	2	190	20.1737	3.73833	5.90977e-05	1.89313e-05	0.00016252
	3	190	30.3947	2.73129	0	0	6.90102e-05
	4	190	57.4526	12.8945	1.44814e-05	7.55907e-07	9.40537e-05
F	1	160	8.78125	4.40266	0.000107064	4.35225e-05	0.000245768
	2	160	18.4688	3.08205	5.15568e-05	1.33151e-05	0.000164286
	3	160	26.7375	3.49014	1.71563e-05	8.95537e-07	0.000111426
	4	161	58.0932	13.7012	1.70969e-05	8.92437e-07	0.00011104
Year: 2017
M	1	205	8.12195	3.56538	1.43352e-05	7.48279e-07	9.31046e-05
	2	206	19.4854	3.99481	1.37735e-05	7.18957e-07	8.94564e-05
	3	205	31.678	2.82735	2.68964e-05	4.6586e-06	0.000108478
	4	206	61.7233	13.9464	0	0	6.36504e-05
F	1	175	8.58857	4.13098	1.60038e-05	8.35378e-07	0.000103941
	2	175	17.9029	2.93875	1.57968e-05	8.24571e-07	0.000102597
	3	175	28.5314	4.88939	1.56876e-05	8.18873e-07	0.000101888
	4	176	69.7273	15.203	0	0	7.49264e-05
Year: 2018
M	1	256	7.92969	3.82362	6.75231e-05	2.74485e-05	0.000155005
	2	256	18.6914	2.91187	4.48632e-05	1.43714e-05	0.000123377
	3	256	31.5352	2.59633	2.17019e-05	3.75888e-06	8.75285e-05
	4	257	58.7665	13.8957	3.24799e-05	8.38829e-06	0.0001035
F	1	221	7.87783	3.95089	5.1032e-05	1.63475e-05	0.00014034
	2	222	16.3063	1.76703	1.25743e-05	6.56361e-07	8.16683e-05
	3	221	28.3937	4.50979	1.24245e-05	6.48543e-07	8.06956e-05
	4	222	64.6306	18.2265	2.48544e-05	4.30492e-06	0.000100243
Year: 2019
M	1	336	7.89583	3.13361	5.99822e-05	2.62837e-05	0.000129571
	2	336	16.9851	2.94338	6.74639e-05	3.13693e-05	0.000138711
	3	336	30.8452	4.4347	0.000102956	5.57872e-05	0.000185413
	4	337	54.5905	13.6312	8.21509e-06	4.28816e-07	5.33568e-05
F	1	304	7.32237	3.29693	8.44226e-05	4.12014e-05	0.000166585
	2	304	15.6974	2.15986	5.61065e-05	2.28075e-05	0.000128799
	3	304	26.6776	3.93467	3.70741e-05	1.18763e-05	0.000101957
	4	304	61.2303	18.8385	1.8187e-05	3.15008e-06	7.33527e-05
Year: 2020
M	1	428	10.3598	4.23012	8.90905e-05	4.95478e-05	0.000156752
	2	428	21.5514	2.58314	2.66775e-05	8.54582e-06	7.33664e-05
	3	428	32.1822	2.31502	9.28456e-05	5.28401e-05	0.000160003
	4	429	54.5338	12.101	3.27678e-05	1.20636e-05	8.12785e-05
F	1	381	9.31234	4.15886	6.94541e-05	3.38961e-05	0.00013705
	2	381	18.601	1.71405	8.13237e-05	4.27736e-05	0.000150365
	3	381	29.0394	4.69445	6.67656e-05	3.2584e-05	0.000131745
	4	381	59.2415	17.5095	4.40519e-05	1.79073e-05	0.000101127

### Sheet: SupFig S2
Supp Figure S1A, S1B
Full count & KM plots generated from data in Supp Data File 3 + Dammann et al (2019)
Supp Figure S1C
F. damarensis
age beg	age end	Hazard est.	95% CI (low)	95% CI (high)
270	500	5.24753e-05	2.29942e-05	0.000113356
500	1000	0.000191564	0.000141358	0.000258731
1000	1500	0.00023945	0.000174046	0.000328161
1500	2500	0.000116462	7.70105e-05	0.000174701
2500	3500	9.92862e-05	4.84555e-05	0.000195913
3500	5000	0.00031321	0.000100337	0.00086108
5000	10000	0.000429553	2.24225e-05	0.00278517
F. anselli (fighting: dead)
age beg	age end	Hazard est.	95% CI (low)	95% CI (high)
270	500	0.000307826	0.000197743	0.000474485
500	1000	0.000251832	0.000175138	0.000360085
1000	1500	0.000225475	0.00014484	0.000347557
1500	2500	0.000278075	0.000200424	0.000384206
2500	3500	0.000362418	0.000253519	0.000515321
3500	5000	0.000378478	0.000250277	0.000567701
5000	10000	0.000580527	0.000330412	0.00100023
F. anselli (fighting: censored)
age beg	age end	Hazard est.	95% CI (low)	95% CI (high)
270	500	0.000223873	0.000132492	0.000372308
500	1000	0.000220353	0.00014925	0.000323106
1000	1500	0.000163981	9.70465e-05	0.000272712
1500	2500	0.000242424	0.000170522	0.000342885
2500	3500	0.000318489	0.000217266	0.000463838
3500	5000	0.000378478	0.000250277	0.000567701
5000	10000	0.000580527	0.000330412	0.00100023
